# Nanopore sequencing enables multigenic family reconstruction despite highly frequent PCR-induced recombination

**DOI:** 10.1101/2022.11.14.516392

**Authors:** Alice Namias, Kristoffer Sahlin, Patrick Makoundou, Iago Bonnici, Mathieu Sicard, Khalid Belkhir, Mylène Weill

## Abstract

This study developed a new bioinformatics pipeline to acquire all the different copies of multi-copy gene families based on Oxford Nanopore Technologies sequencing of PCR products. We used this pipeline to acquire the sequences of highly similar copies of the *cidA* and *cidB* genes present in the genomes of *Wolbachia pipientis* (wPip) bacteria infecting the cells of *Culex pipiens* mosquitoes. The approach is based on read mapping, SNP calling and haplotyping, using our already wide existing reference database for the *cid* genes obtained by cloning and Sanger sequencing. We addressed problems commonly faced when using mapping approaches for multi-copy gene families with highly similar variants (or haplotypes). In addition, we confirmed that PCR amplification causes frequent chimeras which have to be carefully considered when working on families of recombinant genes. We tested the robustness of the pipeline through a combination of analyses of simulated reads and of gene sequence acquisitions through cloning and Sanger sequencing. For genes of which the haplotype cannot be reconstructed from short reads sequencing, this pipeline confers a high throughput acquisition, gives reliable results as well as insights of the relative copy numbers of the different variants.
