## Supplementary Table 1 for "Nanopore sequencing enables multigenic family reconstruction despite highly frequent PCR-induced recombination"

### Sheet: cidA
variant names			wPip group
	I			II			III		IV
	Brazil	Tunis	Utique	Aus	KeoA	Lavar	Maclo	Slab	CAA	Harash	Ichkeul21	Ichkeul9	Michele26
cidA-I-alpha(1)-3	1	1	1												1	found in Nanopore (high cov.) and Sanger sequencing
cidA-I-alpha(1)-4			1												S	only found in Sanger sequencing
cidA-I-alpha(2)-4	1	1													N	only found in Nanopore sequencing (high coverage)
cidA-I-alpha(1)-101		S													N	only found in Nanopore sequencing (low coverage)
cidA-I-gamma(1)-3	1	1	1												SN	found in Nanopore (low cov.) and Sanger sequencing
cidA-I-gamma(1)-4	1	1
cidA-I-gamma(2)-4			1
cidA-II-alpha(5)-6				1											red	Tested in PCR and absent
cidA-II-alpha(5)-19				1											blue	Tested in PCR and present
cidA-II-gamma(4)-6				SN
cidA-II-gamma(4)-19				1
cidA-II-alpha(5)-16					1
cidA-II-alpha(5)-17					1
cidA-II-alpha(5)-3					1
cidA-II-gamma(3)-16					1
cidA-II-gamma(3)-17					N
cidA-II-gamma(3)-3					1
cidA-II-alpha(5)-7						1
cidA-II-alpha(5)-15						1
cidA-II-gamma(3)-15						N
cidA-II-gamma(3)-15						1
cidA-III-alpha(5)-14							1
cidA-III-gamma(4)-14							1
cidA-III-gamma(4)-22							N
cidA-III-alpha(5)-22							1
cidA-III-gamma(3)-12								1
cidA-III-gamma(3)-25								S
cidA-III-alpha(5)-25								1
cidA-III-beta(2)-25								1
cidA-III-beta(2)-16								1
cidA-III-beta(2)-12								SN
cidA-IV-alpha(5)-1									1	1	1	1	1
cidA-IV-alpha(5)-2									1	1	1	1	1
cidA-IV-beta(3)-1									1				1
cidA-IV-beta(3)-2									1				1
cidA-IV-beta(1)-1										1
cidA-IV-beta(1)-2										1
cidA-IV-delta(1)-1											1	1
cidA-IV-delta(1)-2											1	1

### Sheet: cidB
			wPip group
	I			II			III		IV
variants	Brazil	Tunis	Utique	Aus	KeoA	Lv	Maclo	Slab	CAA	Harash	Ichkeul21	Ichkeul9	Michele26		1	found in Nanopore (high cov.) and Sanger sequencing
cidB-I-i-1		1													S	only found in Sanger sequencing
cidB-I-i-3	1	1	N												N	only found in Nanopore sequencing (high coverage)
cidB-I-j-1	1														N	only found in Nanopore sequencing (low coverage)
cidB-I-j-3	1	1	1												SN	found in Nanopore (low cov.) and Sanger sequencing
cidB-I-k-3	S
cidB-I-l-3	N	N
cidB-II-u-1				1		1									red	Tested in PCR and absent
cidB-II-u-3				1		1									blue	Tested in PCR and present
cidB-II-v-1					1
cidB-II-y-1					1
cidB-II-v-3					1
cidB-II-w-3					N
cidB-III-ab-1							1
cidB-III-ac-1							1
cidB-III-ad-1							1
cidB-III-ae-3								1
cidB-III-ae-1								S
cidB-III-ag-3								S
cidB-III-ag-1								1
cidB-IV-a1										1	1	1	1
cidB-IV-a2									1		1	1	1
cidB-IV-a3										SN	1		1
cidB-IV-b1										1	1
cidB-IV-b2											N	N
cidB-IV-b3										1	1
