## Supplementary Table 2 for "Nanopore sequencing enables multigenic family reconstruction despite highly frequent PCR-induced recombination"

### Sheet: Feuil1
	Goal	Target (size)	Concentration (copies/uL) [95%CI]
	Testing specific primers	cidA-II-alpha-7 (616bp)	197.3 [190-204.7]
A		cidA-II-alpha-15 (593bp)	200.6 [193.1-208.7]
		cidA-II-gamma-15 (593 bp)	188.7 [181.5-195.9]
	Testing generic primers	Generic cidA (150bp)	715.8 [700.4-731.4]
B		Generic cidA (580bp)	535.4 [522.2-548.7]
		Generic cidA (1300bp)	305.7 [295.3-316.2]
