## Supplementary Table 3 for "Nanopore sequencing enables multigenic family reconstruction despite highly frequent PCR-induced recombination"

### Sheet: Feuil1
Target	Product size (bp)	Forward primer	Reverse primer	Ref
cidA-II-alpha-7	616	CidA II-α-dir4 GAACTTGATAGTAGAGGTAATCCTAT	CidA II-1-rev3-RC GCAGCCTTTTTGTATTCACTA	This study
cidA-II-alpha-15	593	CidA II-α-dir4 GAACTTGATAGTAGAGGTAATCCTAT	CidA II-2-rev3-RC GCTACCACATTCCCAAAAT	This study
cidA-II-gamma-15	593	CidA II-β-dir4 GCATTTGATGGTAAAACTGAAA	CidA II-2-rev3-RC GCTACCACATTCCCAAAAT	This study
Generic cidA (ddPCR)	189	wpip_0282_QPCR_2_Dir AGGTCCTGTATTTGATTTCTGGA	wpip_0282_QPCR_2_Rev TGAACGCGAGAAAGAGCAAG	Bonneau, Nat Com 2018
Generic cidA (ddPCR)	575	CidA court-dir-308 GTAGTTACTGTGTGGTGGATA	CidA court-rev-RC 883 CATAGTCTCGCTGTGAGA	This study
Generic cidA (ddPCR, Nanopore sequencing)	1300	wpip_0282_287981_dir TGGTCAGGTGTAAGGTTGGA	wpip_0282_289280_rev CGACCAGAAACACCAAGAGT	Bonneau, Nat Com 2018
Generic cidB (Nanopore sequencing)	1264	wpip_283_289555_Dir ACGGCAAACCTAAAAGTTGCT	wpip_283_290818_Rev TGATGGCTCCTTGTTGTTGC	Bonneau, Nat Com 2018
