## Supplementary Table 4 for "Nanopore sequencing enables multigenic family reconstruction despite highly frequent PCR-induced recombination"

### Sheet: Feuil1
Target	Nanopore coverage	ddPCR concentration (copies/uL) [95% CI]
cidA-II-alpha-7	3210	74,7 [70.5-79]
cidA-II-alpha-15	4460	100,3 [95.3-105.3]
cidA-II-gamma-15	1110	37,7 [34.7-40.8]
Generic cidA (580bp)		205 [197.8-212.2]
