## Supplementary Table 5 for "Nanopore sequencing enables multigenic family reconstruction despite highly frequent PCR-induced recombination"

### Sheet: Feuil1
Strain	Abbreviation	wPip group	Region	Country	Reference
Brazil	Br	I	South America	Brazil	This study
Tunis	Tn	I	North Africa	Tunisia	Duron et al (2005)
Utique	Ut	I	North Africa	Tunisia	Bonneau et al (2018)
Australie	Aus	II	Australia	Brisbane	Duron et al (2005)
KeoA	Ke-A	II	Europe	Cyprus	Duron et al (2005)
Lavar	Lv	II	Europe	France	Duron et al (2005)
Maclo	Mc	III	North America	California	Duron et al (2005)
Slab	Sl	III	North America	California	Georghiou et al (1966)
CAA	CAA	IV	Europe	Italy	Calvitti et al (2010)
Harash	Ha	IV	North Africa	Tunisia	Atyame et al (2014)
Ichkeul21	Ich21	IV	North Africa	Tunisia	Bonneau et al (2018)
Ichkeul9	Ich9	IV	North Africa	Tunisia	Bonneau et al (2018)
Michele26	Mich26	IV	Europe	Italy	Bonneau et al (2019)
